# The integrin-mediated adhesome complex, essential to multicellularity, is present in the most recent common ancestor of animals, fungi, and amoebae

**DOI:** 10.1101/2020.04.29.069435

**Authors:** Seungho Kang, Alexander K. Tice, Courtney W. Stairs, Daniel J. G. Lahr, Robert E. Jones, Matthew W. Brown

## Abstract

Integrins are transmembrane receptor proteins that activate signal transduction pathways upon extracellular matrix binding. The Integrin Mediated Adhesion Complex (IMAC), mediates various cell physiological process. The IMAC was thought to be an animal specific machinery until over the last decade these complexes were discovered in Obazoa, the group containing animals, fungi, and several microbial eukaryote lineages. Amoebozoa is the eukaryotic supergroup sister to Obazoa. Even though Amoebozoa represents the closest outgroup to Obazoa, little genomic-level data and attention to gene inventories has been given to the supergroup. To examine the evolutionary history of the IMAC, we examine gene inventories of deeply sampled set of 100+ Amoebozoa taxa, including new data from several taxa. From these robust data sampled from the entire breadth of known amoebozoan clades, we show the presence of an ancestral complex of integrin adhesion proteins that predate the evolution of the Amoebozoa. Our results highlight that many of these proteins appear to have evolved earlier in eukaryote evolution than previously thought. Co-option of an ancient protein complex was key to the emergence of animal type multicellularity. The role of the IMAC in a unicellular context is unknown but must also play a critical role for at least some unicellular organisms.
