## Supplemental Table 1 for "The integrin-mediated adhesome complex, essential to multicellularity, is present in the most recent common ancestor of animals, fungi, and amoebae"

### Sheet: Sheet1
Species	Size of AA	Subcellular localization	Extra Domain	GFFKR motif	Location of Beta propellor	Signal peptide(SP) or transmembrane (TM)	Type I and II	Assembly Software
		Predictability based on likelihood	C-terminal end = CTE	GXXXG motif	*= predict to possess FG-GAP
			N-terminal Beginning =NTB		2 = Cation motif (D/E-h-D/N-x-D/N-G-h-x-D/E)
					[] = Motif sequnces correspond to IPRSCAN beta propellor location
Protosproangium articulatum Paralog3	671	Cell membrane Protein Likelihood (0.9179)	None	GAVVG	[48], [124], [194]	TM	I	Trinity
(TR6387|m.15047)
Paramoeba atlantica (-2184673)	623	Cell membrane Protein Likelihood (0.498)	none		69, [125], 198, [337]2, 4252	SP, TM	I	MMETSP
Mastigamoeba balamuthi paralog1	813	Cell membrane protein Likelihood (0.1995)	Cadherin/Ig-like fold (CTE)		66, [200]2, 268, [345], 416, 468, [540]	TM	I	MMETSP
(MMETSP0035-201108093729)
Filamoeba nolandi (CAMPEP_0168571262)	631	Cell membrane protein Likelihood (0.971)	PRICHEXTENSN(CTE)	GFFLLKR	16, 47, [109], 171	SP, TM	II	Trinity
			protein kinase (CTE)	GIAVG
Ministeria vibrans Paralog 1 (c2728_7878)	860	Peroxisome (0.3325), Soluble (0.9929), Likelihood (0.386)	None		582, [125]2*, 185, 243, 310, 3872, 448, [578]2*, [647], 748		I	SRA
Arcella intermedia Paralog 2 (c23786_g1_i1)	1074	Cell membrane Protein Likelihood (0.3821)	(NTB) Thrombospondin type -1 repeat, EGF 4 repeat		[899]2*, [965]2*	SP	II	Trinity
			Intramolecular chaperone
Nolandella sp. AFSM	975	Cell membrane Protein Likelihood (0.672)	(NTB) Thrombospondin type -1 repeat, EGF 4 repeat		613, [670]2*, [734]2*, [805]2*, 934	SP	II	Trinity
(TR12097c0_g1_i1)
Cryptodifflugia operculata Paralog 2 (c8521_g1_i1)	1200	Cell membrane Protein Likelihood (0.257)	(NTB) Thrombospondin type -1 repeat, EGF 4 repeat		8372, 8892*, [1033]2, [1107]2	SP	II	Trinity
			Intramolecular chaperone
Ministeria vibrans Paralog 2 (c1346_4313)	917	Extracellular (0.9862)	EGF 2 repeat (NT)		1952, 2552, [319]2, [436]2*, [581]2, 772, 8122	SP	II	SRA
		Soluble (1)
		Likelihood (0.997)
Flabellula citata paralog2 (c8227_g1_i1)	713	Cell membrane Protein Likelihood (0.669)	EGF (CTE)		88*, 150*, 255, 310	SP, TM	II	Trinity
Arcella intermedia Paralog1	921	Cell membrane Protein Likelihood (0.3729)	none	GGAIFG	2752, 339*, 5322	TM	I	Trinity
(c17244_g1_i1)
Gocevia fonbrunei Paralog3	472	Cell membrane Protein Likelihood (0.5323)	none	GLVVG	38*2, 91*, 266*	TM	II	Trinity
(DN13619_c0_g1_i2)
Flabellula citata paralog1 (c9004_g2_i1)	626	Cell membrane Protein Likelihood (0.994)	EGF (CTE)		123, [259], [323]2*	SP	II	Trinity
Rhizamoeba saxonica (TR11094_c0_g1_i1)	449	Cell membrane protein Likelihood (0.437)	None		[55], 1222, 184, 2542*	SP, TM	I	Trinity
Flabellula citata paralog4 (c8386_g1_i3)	646	Cell membrane Protein Likelihood (0.703)	None		53, [116]*, [178]*	SP, TM	I	Trinity
Flabellula citata paralog3 (c2461_g1_i2)	673	Cell membrane protein Likelihood (0.3782)	None		57*, 121, 184*, 251*, 313	SP, TM	I	Trinity
Amphizonella sp 9 Paralog3 (Gene.962_NODE_597)	685	Cell membrane Protein Likelihood (0.9166)	PRICHEXTENSN(CTE)		68, [133]2, [195], 255, [287]2, [380]2*, 455, 5202, 586	SP, TM	II	RNAspades (ORP)
Amphizonella sp 9 paralog2 (TR2587c1_g1_i1)	565	Extracellular (0.9902), Soluble (0.9998)	None		[47], 121, [198]1, 262, [344]2, [414]2, 4822	SP	I	Trinity
Nebela sp. (Gene.16036_NODE_111)	839	Peroxisome membrane Protein Likelihood (0.3381)	Cadherin (CTE)		[36], [109], [179], [244], [320], [388], [455]	TM	I	RNAspades (ORP)
Heleopera sylvatica (Gene.370_NODE_157)	743	Cell membrane Protein Likelihood (0.493)	ADP-ribose (NTB)	GIVAG	[56], 139, 2152, [280]2	TM	II	RNAspades (ORP)
Mastigamoeba balamuthi paralog2	1042	Cell membrane Protein Likelihood (0.8183)	Cadherin/Ig-like fold (CTE)		[133], 202, 265, 343,522 613, [685], 754	TM	I	MMETSP
(MMETSP0035-20110809854)
Diplochlamys sp. (TR2983|c0_g1_i1)	666	Cell membrane Protein Likelihood (0.9623)	None	GAIAG	[120]2, 249, [311]2	SP, TM	I	Trinity
Endostelium zonatum LINKS (c14946_g6_i1)	683	Cell membrane Protein Likelihood (0.451)	PRICHEXTENSN(CTE)		2322, [295], 432, [497]2, [572]2, [647]	SP	II	Trinity
Endostelium zonatum	681	Cell membrane Protein Likelihood (0.5296)	PRICHEXTENSN(CTE)		2312, [293], 430, [495]2, [570]2, [645]	SP	II	Trinity
(c4560_g1_i1)
Gocevia fonbrunei	665	Extracellular (0.5821)	None		52, [121], 194, 257, [318]2, [386]2*, 463	SP	I	Trinity
Paralog2 (DN13664_c1_g1_i1)		Soluble (0.9361)
		Likelihood (0.656)
Amphizonella sp 2	544	Endoplasmic reticulum (0.2477)	none		111, [189]2, [257], [334]2, [403]2, 474, [539]2	SP	I	Trinity
(TR2129_c1_g3_i9)		Soluble (0.5541)
		Likelihood (0.224)
Protosproangium articulatum Paralog4	631	Extracellular (0.4371)	None		[108], [180], 248, 329, [390]*, [487], [567]*	SP	I	Trinity
(TR6387_c1_g4_i7)
Amphizonella sp 8 Paralog 1	656	Extracellular (0.8352)	PRICHEXTENSN(CTE)		[53], [125], [200]2, 2662, 3322, [403]2, 473	SP	II	Trinity
(TR6668_c0_g1_i4)		Soluble (0.992)
		Likelihood (0.964)
Protosproangium articulatum Paralog2 (TR2817c1_g1_i1_6465)	685	Cell membrane Protein Likelihood (0.997)	None	GVGLG	[105], 176, [240], 303, [378], 450, 512	SP, TM	I	Trinity
Amphizonella sp 9 paralog1 (TR17939c0_g1_i1)	677	extracellular (0.8519) soluble (0.8141) Likelihood (0.936)	None		[62], [124], [199]2, [268]*, [337], [409]2, [488]2	SP	I	Trinity
Cryptodifflugia operculata Paralog 1 (c43306_g1_i1)	581	Cell membrane Protein Likelihood (0.445)	None		582, [120]*2, [188]*, 2612, 3252, 383*, [449]2	SP, TM	I	Trinity
Amphizonella sp 8 Paralog 2	569	Extracellular(0.9602)	None		[71],138, 207, 274 [353], 419	SP	I	Trinity
(TR9459c0_g1_i1)		Soluble (0.8119)
		Likelihood (0.362)
Protosproangium articulatum Paralog1 (TR2074c0_g1_i2)	851	Cell membrane Protein Likelihood (0.6531)	protein kinase	GIVFG	572, [131]2, [201], [275]2, [344], 418, 485	SP, 2TM	II	Trinity
Ceratiomyxa fruticulosa (c6850_g1_i1)	565	Vacuole (0.4506)	None		742, [127], 198, 259, 321, 393, 471	SP, TM	I	Trinity
		membrane (0.7419)
		Likelihood (0.215)
Schizoplasmodiopsis vulgaris (TR19832c0_g1_i1)	830	Cell membrane Protein Likelihood (0.353)	none		482, 117, 176, 238, 3052, 3642	SP, TM	I	Trinity
Gocevia fonbrunei	869	Cell membrane Protein Likelihood (0.999)	Cadherin/Immunoglobulin-like fold (CTE)	GAIIG	[66]2, [207], 281, [348], 417, [488]2,	TM	II	Trinity
Paralog1 (DN14950_c7_g1_i2)
Stenamoeba stenopodia (2782329)	662	Cell membrane Protein Likelihood (0.93)	None		[168]2, 3102, 4442, 5142	SP, TM	I	MMETSP
Vermistella antarctica (Contig_2257_2784)	1911	Cell membrane Protein Likelihood (0.8231)	None		1532, 332, 4422, 5002, 578*, 11352, 1207*	SP, TM	I	TRInity
Ectocarpus siliculosus	1105	Cell membrane Protein Likelihood (0.758)	PRICHEXTENSN(CTE)		[56], [127], 195, 260, 326, [396], 464*	SP, TM	II	NCBI
Ministeria vibrans Paralog 3 (m.23418)	634	Cell membrane Protein Likelihood (0.214)	None	GFFKR	[18]2*, 78	TM	I	SRA
Pygsuia biforma (ITGA)	3312	Extracellular (0.9162)	DUF11 4 repeats (CTE)	GFFKR	267, [685], [807]	TM	I	Trinity
		Soluble (0.9984)		GLAIG
		Likelihood (0.93)
Lenisia limosa (LenisMan47)	3346	Cytoplasm (0.5704)	Ig fold like 11 repeats (CTE)	GFFKR	3102, [701], [826]2		I	Trinity
		Soluble (0.9615)
		Likelihood (0.632)
Thecamonas trahens	2114	Cell membrane Protein Likelihood (0.975)	Ig fold like 2 repeats (CTE)	GFFKR	349*, [894]2*, [956]2*	SP, TM	I	Trinity
			Laminin_g3 (CTE)
Supplemental Table 1: The table shows the list of Amorphea ITGA proteins characteristic including: length, beta propeller motifs, subcellular location, any extra domains attached to ITGA, c-terminal motif signal peptide, transmembrane regions and type of ITGA. The order of taxons are listed in accordance to the Figure 2. The subcellular localization is displayed with likelihood value in parenthes…
