## Supplemental Table 2 for "The integrin-mediated adhesome complex, essential to multicellularity, is present in the most recent common ancestor of animals, fungi, and amoebae"

### Sheet: Sheet1
Species	MIDAS	AMIDAS	SyMBS	CRM	Size	Signal Peptide and Transmembrane	B-tail motifs	Type	Subcellular localization (Deeploc)	Subcellular localization (Deeploc)
				Cysteine rich motifs	aa
Clastostelium recurvatum	25D	29S	81E	None	1405aa	TM	GAVVG	II	Extracellular	Trinity
	27T	32S	120R						Likelihood (0.3436)
	29S	33D	121P						soluble likelihood (0.731)
	123E	202A	122D
	139R	160D	123E
Filamoeba nolandi	893D	897S	906D	EGF, PSI (NTB)	2714aa	SP, TM	GAFIG	II	Cell membrane Protein likelihood (0.5463)	Trinity
	895Y	899K	949D
	897S	900A	950E
	956E	1066A	951P
	991D	991D	952N
Soliformovum irregularis	872D	874N	924D	PSI	2218aa	SP	NPXY Present	II	Extracellular	Trinity
	874S	879Y	1012D						likelihood (0.8972) soluble likelihood (0.9172)
	876N	880N	1013P
	958S	1071A	1014N
	975N	975N	1015E
Schizoplasmodiopsis vulgaris	839D,	845S	889D	PSI	3641aa	SP, TM	NPXY present	II	Extracellular	Trinity
	841T	846Y	923N				GAAG		likelihood (0.5465) soluble likelihood (0.6244)
	845S	857E	925Q
	928E	1045A	927L
	944D	944D	928E
Cavostelium apophysatum	507D	511S	546D	PSI	3296aa	TM	NPXY present	II	Cell membrane protein likelihood (0.7274)	Trinity
	509T	514S	656N				GAASG
	511S	515D	658D
	592N	708A	659E
	642D	642D	660D
Mycamoeba gemmipara	277D	281S	328E	Unique cysteine rich region pattern downstream from 500AA-860AA	927aa	TM	NPXY present	I	Cell membrane protein likelihood (0.998)	Trinity
	279T	285N	403N				GVIAG
	281S	286D	411D
	375E	530A	414P
	416E	390D	416E
Rhizamoeba saxonica	832D	836S	871E,	EGF-like present 2 times	1456 aa	SP, TM	NPXY present (2)	I	Extracellular (05263) soluble likelihood (0.731)	Trinity
(Paralog 3) TR7441_c0_g1_i1	834S	839P	913N
	836S	840F	915D
	918E	1063A	917C
	949D	949D	918E
Rhizamoeba saxonica (paralog 1) TR11158c0_g1_i1	143D	147S	182E	PSI, EGF present 7 times	951 aa	SP, TM	NPXY present (2)	I	Cell membrane protein likelihood (0.7754)	Trinity
	145S	150Q	223N,
	147S	151E	225D,
	228E	383A	227P,
	259D	259D	228E
Rhizamoeba Saonxica (Paralog2) TR7856c0_g1_i1	142D,	145S	181E,	PSI, EGF present 3 times	932aa	TM	NPXY present (2)	I	Cell membrane protein likelihood (0.8204)	Trinity
	144S	148D	222N,
	146S	149D	224D,
	227E,	329A	226C,
	258D	258D	227E
Flabellula citata	163D,	167S	185D,	PSI, EGF present 5 times	1141 aa	SP	GAAVG	I	Cell membrane protein likelihood (0.7827)	RNASpades(ORP)
	165S	172M	229G
	167S	173E	231D,
	234E,	364A	233P
	282D	282D	234E
Mastigamoeba balamuthi	123D	127S,	173D	PSI, EGF-like present 5 times	1315 aa	SP, TM	NPXA present	I	Cell membrane Protein likelihood (0.561)	Trinity
	125T	130P	202S,				GAASG
	127S	132N	203D				LRGDGED
	206E	346A	205P
	235D	235D	206E
Mastigella eilhardi	127D,	131S	182E	PSI, EGF-like present 5 times	1292 aa	SP, TM	NPXA present	I	Cell membrane Protein likelihood (0.7939)	Trinity
	129S	134D	207N,				GAASG
	131S	135D	209D,				KRLHDGKD
	212E	339A	211P,
	230D	230D	212E
Idionects vortex (DN4117_c0_g1_i1_m.43781)	134D	136S	204D	EGF-like present	1072AA	TM	NPXY present	I	Cell membrane protein likelihood (0.4827)	Trinity
	135S	139D	220N	7 times
	136S	140K	222D
	225E	328A	224P
	255D	255D	225E
Rigifila limosa	115D	119S	198E	PSI, EGF-like present 13 times	932 aa	SP, TM	NPXY present	I	Extracellular soluble likelihood (0.681)	Trinity
	117S	122S	201N				GTATG
	119S	123D	203D				KRWKDGADWYFKDAIE
	206E	391A	205P
	228D	228D	206E
Idionects vortex (DN4916_c4_g12_i1::g.46739)	130D	134S	196D	EGF-like present	841aa	TM	NPXY present	I	Cell membrane protein likelihood (0.9998)	Trinity
	132S	137D	210N	5 times
	134S	138D	212D
	215E	329A	214C
	245D	245D	215E
Echinamoeba exudans	123D,	127S,	174E	PSI, EGF-like present 3 times	593 aa	SP, TM	NPXY present (2)	I	Cell membrane protein likelihood (0.5596)	Trinity
	125S	140G	204N,				KMAAAD
	127S	141E	206E,				GAVIG
	209E	338A	208P,
	239D	239 D	209E
Pyxidicula operculata	133D,	137S,	192E,	PSI, EGF present 3 times	621 aa	SP, TM	NPXY present	I	Extracellular (0.9867) soluble likelihood (0.9995)	Trinity
	135S,	140P	224N,				KADX(4)D
	137S,	141Y,	226E,				GECGG
	229E,	360A,	228P,
	264D	264D	229E
Heleopera sphagni	127D	131S	174E	PSI, EGF present 3 times	622 aa	SP, TM	NPXY present (2)	I	Cell membrane protein likelihood (0.9332)	Trinity
	129S	134P	216N				KADX(4)E
	131S	135H	218E
	221E	352A	220P
	266D	266D	221E
Cryptodifflugia operculum	144D	148S	194E	PSI, EGF present 3 times	633aa	SP, TM	NPXY present (2)	I	Cell membrane protein likelihood (0.9426)	Trinity
	146S	151P	236N
	148S	152L	238E
	241E	370G	240P
	278D	278D	241E
Difflugia sp. D2	115D	119S	177E,	PSI, EGF present 3 times	605 aa	TM	NPXY present (2)	I	Cell membrane protein likelihood (0.8598)	Trinity
	117S	136D	208N,
	119S	137E	210E,
	213E,	295I	212P,
	249D	249D	213E
Difflugia sp. USP	146D,	150S	197E	PSI, EGF present 3 times	630 aa	SP, TM	NPXY present (2)	I	Cell membrane protein	Trinity
	148S,	153P	239N						likelihood (0.9847)
	150S,	154Y	241E
	245E	370A	243P
	280D	280D	245E
Nebula sp.	131D,	135S	192E,	PSI, EGF present 3 times	630 aa	SP, TM	NPXY present (2)	I	Cell membrane protein likelihood (0.7413)	Trinity
	133S	138P	223N,
	135S	139Y	225E,
	225E,	361A,	227P,
	264D	264D	228E
Hyalosphenia papilio	35D	39S	85D	EGF present 3 times	531 aa	TM	NPXY present (2)	I	Cell membrane protein likelihood (0.8186)	Trinity
	37S	42P	127N				KADX(4)D
	39S	43Y	129E
	132E	270D	131P
	172D	172D	132E
Pygsuia biforma	110D	114S	161D	PSI, EGF present 34 times	1793 aa	TM	NPXY present KAGX(4)E present	I	Cell membrane Protein likelihood (0.9792)	Trinity
	112S	117D	200Q
	114S	118D	201D
	204E	331A	203P
	231D	231D	204E
Lenisia limosa	130D,	134S	182N	PSI, EGF present 12 times, EGF like 4 times		SP, TM	NPXY present	I	Cell membrane Protein likelihood (0.9934)	NCBI
	132S 134S	137N	215N				RFNAAMKE present
	218S	138D	216E
	246D	357N	217P
		246D	218S
Ministeria vibrans (paralog 1) c191|m.702	85D,	89S	124E	EGF-like present 5 times		SP, TM	NPXY present	I	Cell membrane protein likelihood (0.9827)	SRA
	87S	92D	174N				KAWQQWEE
	89S	93D	176D
	179E	310S	178P
	210D	210D	179E
Ministeria vibrans (paralog 2) c46_198	73D,	77S	122D	EGF-like present 14 times		TM	NPXF present (2)	I	Cell membrane Protein likelihood (0.9941)	SRA
	75S	80N	189N				KLAQVAAD
	77S	81D	191D
	194E	339A	193P
	225D	225D	194E
Ministeria vibrans (paralog 3)	594D,	598S	633E	EGF-like present at N-terminal and C-terminal		SP, TM	NPXY present (2)	I	Cell membrane Protein likelihood (0.9985)	SRA
c334|m.1235	596S	601N	677N				KLITGAAD
	598S	602D	679H
	682E	824A	681S
	714D	714D	682E
Didymoeca costata	444D	446S	524S	None	1673aa	SP, TM	None	I	Cell membrane protein likelihood (0.7458)	Previously Published
	446S,	449D	527D
	448S	451D	529P
	530E,	652A	530E
	562D	562D
Sphaeroforma arctica	119D	123S	195E	EGF-like present	1141aa	TM	KGIQMVMD	I	Cell membrane protein likelihood (0.638)	Previously Published
	121S	125D	227N	7 times
	123S	127D	229D
	231E	296A	230P
	260D	260D	231E
Supplemental Table 2: The table shows ITGB motifs, subcellular localizations, signal peptide, transmembrane and extra domains attached to ITGB protein. The order of taxons are listed in accordance to the Figure 3. For ITGB motifs of MIDAS, AMIDAS and SyMBS, any non-canonical amino acids were highlighted in red colour, cysteine rich motifs are either shown as EGF or PSI domains. The presence of C-…
