## Supplemental Table 3 for "The integrin-mediated adhesome complex, essential to multicellularity, is present in the most recent common ancestor of animals, fungi, and amoebae"

### Sheet: Sheet1
Gene expression table (TPM value)
Species	ITA	ITB	Talin	PINCH	ILK	Paxillin	Actinin	Actin	eF1α	Vinculin
Filamoeba nolandi	10.23	91.07(?)	45.54	30.62	11.71	0	138.81	2417.45	5932.12	36.07
Difflugia sp. D2	0	0	0	6.01	N/A	0	63.16	12.24	0	0
Flabellula citata	16.31(Paralog1)	421.32	18.56	34.78	5.54	25.09	109.9	2708.65	6180.65	7.28
	9.81(Paralog2)
	14.56(paralog3)
	4.90 (Paralog4)
	0.67(paralog 5)
Nebela sp.	3.73	11.34	3.95	85.57	N/A	25.24	444.6	653	2388.17	6.42
Rhizamoeba saxonica	174	52.55(Paralog3)	25.63	29.96	3.23	13.13	106.07	12079.2	5322.57	20.45
		82.61(Paralog2)
		121.63(paralog1)
Cryptodifflugia operculata	4.93 (paralog1)	7.95	50.58	2.4	2.47	15.5	5.55	272.1	1857.8	9.65
	1.80 (paralog2)								(c7512_g1_i1)
Nolandella sp. AFSM	2.77	N/A	9.84	41.65	N/A	11.66	3.44	2929.71	3621.35	12.38
Arcella intermedia	2.98	N/A	4.91	1.19	N/A	11.19	43.2	110.29	2001.59	4.71
								(c17090_g2_i1)
Rigifila ramosa	N/A	810.35	348.93	59.65	N/A	141.87	127.94	18519.2	2284.6	7.37
Pygsuia biforma	2.14	1.45	41.95	111.5	N/A	13.47	103.13	17397.2	7071.38	N/A
Ministeria vibrans	1.71 (Paralog 1)	0.00(Paralog 1)	3.88	13.43	3.38	13.43	8.72	277.7	310.59	1.15
	2.90 (Paralog 2)	5.17(Paralog 2)
	20.02 (Paralog 3)	10.56 (Paralog3)
Supplemental Table 3: This table shows Rsem value of protists that have either a complete set of IMAC, integrins with extra domains or unexpected discovery of an integrin protein. The values are shown in transcripts per million (TPM).
