## Supplemental Table 4 for "The integrin-mediated adhesome complex, essential to multicellularity, is present in the most recent common ancestor of animals, fungi, and amoebae"

### Sheet: Sheet1
Supplemental table 4a: Type I ITA
Taxa name	Paralog Identification	Number of Beta propellor blades	C-terminal interacting motif (KXGFFKR)	Signal Peptide region	Transmembrane region	No of FG-GAP canonical motif (FG-XXXXXXXXX-GAP)	No of Canonical Cation motif present (D/E-h-D/N-x-D/N-G-h-x-D/E)	IG-fold/cadherin present	GXXXG motif	Assembly software
Amphizonella sp 2 (TR2129_c1_g3_i9)	No	7	No	Yes	No	5	4			Trinity
Amphizonella sp 8 (TR9459c0_g1_i1)	2	6	No	Yes	No	2	1			Trinity
Amphizonella sp 9 (TR17939c0_g1_i1)	1	7	No	Yes	No	7	3			Trinity
Amphizonella sp 9 (TR2587c1_g1_i1)	2	7	No	Yes	No	4	3			Trinity
Ceratiomyxa fruticulosa (c6850_g1_i1)	No	7	No	Yes	Yes	1	1			Trinity
Cryptodifflugia operculata (c43306_g1_i1)	1	7	No	Yes	Yes	4	5			Trinity
Arcella intermedia (c17244_g1_i1)	1	3	No	No	YES	1	2		GGAIFG	Trinity
Diplochlamys sp. (TR2983_m.4379)	No	3	No	Yes	Yes	3	2		GAIAG	Trinity
Gocevia fonbrunei (DN14950_c7_g1_i2)	1	6	No	No	Yes	5	2	Yes	GAIIG	Trinity
Gocevia fonbrunei (DN13664_c1_g1_i1)	2	7	No	Yes	No	4	2			Trinity
Gocevia fonbrunei (DN13619_c0_g1_i2)	3	3	No	No	Yes	3	1		GLVVG	Trinity
Flabellula citata (c2461_g1_i2)	3	5	No	Yes	Yes	0	0			Trinity
Flabellula citata (c8386_g1_i3)	4	3	No	No	No	2	0			Trinity
Mastigamoeba balamuthi (MMETSP0035-201108093729)	1	7	No	No	Yes	3	0	Yes		Trinity
Mastigamoeba balamuthi (MMETSP0035-20110809854)	2	8	No	No	Yes	3	0	Yes		Trinity
Nebela sp. (Gene.16036_NODE_111)	No	5	No	Yes	No	3	3	Yes		Spades
Paramoeba atlantica (2184673)	No	6	No	Yes	Yes	3	2			Trinity
Protosproangium articulatum (TR2817c1_g1_i1_6465)	2	7	No	No	Yes	6	1		GIVFG	Trinity
Protosproangium articulatum (TR6387|m.15047)	3	3	No	No	Yes	3	1		GAVVG	Trinity
Protosproangium articulatum (TR6387_c1_g4_i7)	4	7	No	Yes	No	5	1			Trinity
Rhizamoeba saxonica (TR11094_c0_g1_i1)	No	7	No	Yes	Yes	1	2			Trinity
Schizoplasmodiopsis vulgaris (TR19832c0_g1_i1)	No	6	No	Yes	Yes	0	3			Trinity
Stenamoeba stenopodia (2782329)	No	4	No	Yes	Yes	1	4			Trinity
Vermistella antarctica (Contig_2257_2784)	No	7	No	Yes	Yes	2	4			Spades
Supplemental table 4b: Type II ITA
Taxa name	Paralog Identification	Number of Beta propellor blades	C-terminal interacting motif (KXGFFKR)	Signal Peptide region	Transmembrane region	No of FG-GAP canonical motif (FG-XXXXXXXXX-GAP)	No of Canonical Cation motif present (D/E-h-D/N-x-D/N-G-h-x-D/E)	Extra domain	GXXG Motif
Amphizonella sp 8 (TR6668_c0_g1_i4)	1	7	No	Yes	No	4	4	Proline rich extensin		Trinity
Amphizonella sp 9 (Gene.962_NODE_597)	3	9	No	Yes	Yes	4	4	Proline rich extensin		Spades
Arcella intermedia (c23786_g1_i1)	2	7	No	Yes	No	2	2	Thrombospondin type -1 repeat, EGF 4 repeat, Intramolecular chaperone		Trinity
Cryptodifflugia operculata (c8521_g1_i1)	1	4	No	Yes	No	2	4	Thrombospondin type -1 repeat, EGF 4 repeat, Intramolecular chaperone		Trinity
Endostelium zonatum LINKS (c14946_g6_i1)	No	6	No	Yes	No	4	3	Proline rich extensin		Trinity
Endostelium zonatum (c4560_g1_i1)	No	6	No	Yes	No	4	3	Proline rich extensin	GIAVG	Trinity
Filamoeba nolandi (CAMPEP_0168571262)	No	3	GFFKR	No	Yes	1	0	Protein Kinase, Proline rich extensin		Spades
Flabellula citata (c9004_g2_i1)	1	3	No	Yes	No	2	1	EGF		Trinity
Flabellula citata (c8227_g1_i1)	2	3	No	No	Yes	0	0	EGF	GIAVG	Trinity
Heleopera sylvatica (Gene.370_NODE_157)	No	4	No	No	Yes	5	2	ADP-ribose		Spades
Nolandella sp. AFSM (TR12097c0_g1_i1)	No	7	No	No	Yes	3	1	Thrombospondin type -1 repeat, EGF 4 repeat, Intramolecular chaperone	GIVFG	Trinity
Protosproangium articulatum (TR2074c0_g1_i2)	1	7	No	Yes	Yes	4	2	Protein Kinase		Trinity
Supplemental Table 4: A). Summary of amoebozoan ITA type I table listing: number of paralogs, Beta propeller, FG-GAP and canonical motifs. The table also shows presence of signal peptide and transmembrane region, c-terminal interacting motif, GXXXG motif and Ig-fold like/Cadherin domain. B). Summary of amoebozoan ITA type II table listing: number of paralogs, Beta propeller, FG-GAP and canonical …
